# The nature of intraspecific genome size variation in taxonomically complex eyebrights

**DOI:** 10.1101/2021.04.27.441637

**Authors:** Hannes Becher, Robyn F. Powell, Max R. Brown, Chris Metherell, Jaume Pellicer, Ilia J. Leitch, Alex D. Twyford

## Abstract

- Genome size (GS) is a key trait related to morphology, life history, and evolvability. Although GS is, by definition, affected by presence/absence variants (PAVs), which are ubiquitous in population sequencing studies, GS is often treated as an intrinsic property of a species. Here, we studied intra- and interspecific GS variation in taxonomically complex British eyebrights (*Euphrasia*).
- We generated GS data for 192 individuals of diploid and tetraploid *Euphrasia* and analysed GS variation in relation to ploidy, taxonomy, population affiliation, and geography. We further compared the genomic repeat content of 30 samples.
- We found considerable genuine intraspecific GS variation, and observed isolation-by-distance for GS in outcrossing diploids. Tetraploid *Euphrasia* showed contrasting patterns, with GS increasing with latitude in outcrossing *Euphrasia arctica*, but little GS variation in the highly selfing *Euphrasia micrantha*. Interspecific differences in GS genomic repeat percentages were small.
- We show the utility of treating GS as the outcome of polygenic variation. Like other types of genetic variation, such as single nucleotide polymorphisms, GS variation may be increased through hybridisation and population subdivision. In addition to selection on associated traits, GS is predicted to be affected indirectly by selection due to pleiotropy of the underlying PAVs.
