## Supplemental Table S1 for "The nature of intraspecific genome size variation in taxonomically complex eyebrights"

### Sheet: GS, metadata, and stats
Population_number	Sample.number	Sample.identity	Location.details	Lat	Long	pg2C	S.D.	hybrid?	ploidy	specPop	popMeans	popSd	popN	spMeans	spSd	spN	pg1C
A1087 (M1768)	A1087 (M1768)	E. micrantha		57.7077	-4.43167	2.38267	0.0551574	species	tet	E. micrantha.A1087 (M1768)	1.19133	NA	1	1.18449	0.0182612	17	1.19133
A1113 (M1769)	A1113 (M1769)	E. micrantha		58.9314	-3.18124	2.38433	0.0161658	species	tet	E. micrantha.A1113 (M1769)	1.19217	NA	1	1.18449	0.0182612	17	1.19217
A1386 (A1763)	A1386 (A1763)	E. anglica	Cheddar gorge	51.2841	-2.75085	1.40133	0.00971253	species	dip	E. anglica.A1386 (A1763)	0.700667	NA	1	0.644522	0.0289207	23	0.700667
A1564 (M1767)	A1564 (M1767)	E. micrantha	Borrowdale	54.5365	-3.16558	2.37033	0.0170392	species	tet	E. micrantha.A1564 (M1767)	1.18517	NA	1	1.18449	0.0182612	17	1.18517
A1748 (V1761)	A1748 (V1761)	E. virgursii		50.2403	-5.38127	1.365	0.0122882	species	dip	E. virgursii.A1748 (V1761)	0.6825	NA	1	0.680625	0.01875	4	0.6825
A391 (V1761)	A391 (V1761)	E. tetraquetra		50.2403	-5.38127	2.37067	0.0282902	species	tet	E. tetraquetra.A391 (V1761)	1.18533	NA	1	1.15987	0.0343494	8	1.18533
A502 (V1761)	A502 (V1761)	E. tetraquetra		50.2403	-5.38127	2.38233	0.028746	species	tet	E. tetraquetra.A502 (V1761)	1.19117	NA	1	1.15987	0.0343494	8	1.19117
A551 (A1766)	A551 (A1766)	E. anglica	Cheddar gorge	51.2841	-2.75085	1.322	0.0087178	species	dip	E. anglica.A551 (A1766)	0.661	NA	1	0.644522	0.0289207	23	0.661
A593 (A1766)	A593 (A1766)	E. anglica	Cheddar gorge	51.2841	-2.75085	1.34833	0.00493288	species	dip	E. anglica.A593 (A1766)	0.674167	NA	1	0.644522	0.0289207	23	0.674167
AT1401	STC1	E. micrantha	Malwood near Stony Cross, New Forest National Park, Hampshire	50.9074	-1.62066	2.41	0.01	species	tet	E. micrantha.AT1401	1.17667	0.0368556	3	1.18449	0.0182612	17	1.205
AT1401	STC2	E. micrantha	Malwood near Stony Cross, New Forest National Park, Hampshire	50.9074	-1.62066	2.38	0.01	species	tet	E. micrantha.AT1401	1.17667	0.0368556	3	1.18449	0.0182612	17	1.19
AT1401	STC3	E. micrantha	Malwood near Stony Cross, New Forest National Park, Hampshire	50.9074	-1.62066	2.27	0.01	species	tet	E. micrantha.AT1401	1.17667	0.0368556	3	1.18449	0.0182612	17	1.135
AT1403	JAP1	E. anglica	Janesmoor Pond, New Forest National Park, Hampshire	50.9218	-1.65053	1.27	0.01	species	dip	E. anglica.AT1403	0.636667	0.0125831	3	0.644522	0.0289207	23	0.635
AT1403	JAP2	E. anglica	Janesmoor Pond, New Forest National Park, Hampshire	50.9218	-1.65053	1.25	0.01	species	dip	E. anglica.AT1403	0.636667	0.0125831	3	0.644522	0.0289207	23	0.625
AT1403	JAP3	E. anglica	Janesmoor Pond, New Forest National Park, Hampshire	50.9218	-1.65053	1.3	0.01	species	dip	E. anglica.AT1403	0.636667	0.0125831	3	0.644522	0.0289207	23	0.65
AT1404	WHP1	E. confusa	Whitten Pond, New Forest National Park, Hampshire	50.8113	-1.71597	2.63	0.08	species	tet	E. confusa.AT1404	1.20333	0.0969966	3	1.21417	0.0649166	6	1.315
AT1404	WHP2	E. confusa	Whitten Pond, New Forest National Park, Hampshire	50.8113	-1.71597	2.28	0.03	species	tet	E. confusa.AT1404	1.20333	0.0969966	3	1.21417	0.0649166	6	1.14
AT1404	WHP3	E. confusa	Whitten Pond, New Forest National Park, Hampshire	50.8113	-1.71597	2.31	0.02	species	tet	E. confusa.AT1404	1.20333	0.0969966	3	1.21417	0.0649166	6	1.155
AT1405	BED1	E. anglica	Bedford Bridge, Dartmoor, Devon	50.5135	-4.11331	1.26	0.01	species	dip	E. anglica.AT1405	0.60875	0.0143614	4	0.644522	0.0289207	23	0.63
AT1405	BED2	E. anglica	Bedford Bridge, Dartmoor, Devon	50.5135	-4.11331	1.2	0.01	species	dip	E. anglica.AT1405	0.60875	0.0143614	4	0.644522	0.0289207	23	0.6
AT1405	BED3	E. anglica	Bedford Bridge, Dartmoor, Devon	50.5135	-4.11331	1.2	0.01	species	dip	E. anglica.AT1405	0.60875	0.0143614	4	0.644522	0.0289207	23	0.6
AT1405	BED4	E. anglica	Bedford Bridge, Dartmoor, Devon	50.5135	-4.11331	1.21	0.01	species	dip	E. anglica.AT1405	0.60875	0.0143614	4	0.644522	0.0289207	23	0.605
AT1406	SHA1	E. confusa	Sharpitor, Dartmoor, Devon	50.5578	-4.07339	2.5	0.03	species	tet	E. confusa.AT1406	1.225	0.0278388	3	1.21417	0.0649166	6	1.25
AT1406	SHA2	E. confusa	Sharpitor, Dartmoor, Devon	50.5578	-4.07339	2.46	0.02	species	tet	E. confusa.AT1406	1.225	0.0278388	3	1.21417	0.0649166	6	1.23
AT1406	SHA3	E. confusa	Sharpitor, Dartmoor, Devon	50.5578	-4.07339	2.39	0.06	species	tet	E. confusa.AT1406	1.225	0.0278388	3	1.21417	0.0649166	6	1.195
AT1407	HCB1	E. nemorosa	Higher Cherry Brook Bridge, Dartmoor, Devon	50.5768	-3.92958	2.46	0.07	species	tet	E. nemorosa.AT1407	1.19667	0.0292973	3	1.19298	0.0486823	22	1.23
AT1407	HCB2	E. nemorosa	Higher Cherry Brook Bridge, Dartmoor, Devon	50.5768	-3.92958	2.35	0.06	species	tet	E. nemorosa.AT1407	1.19667	0.0292973	3	1.19298	0.0486823	22	1.175
AT1407	HCB3	E. nemorosa	Higher Cherry Brook Bridge, Dartmoor, Devon	50.5768	-3.92958	2.37	0.07	species	tet	E. nemorosa.AT1407	1.19667	0.0292973	3	1.19298	0.0486823	22	1.185
AT1409	NSF1	E. arctica	Nine Stone Farm, Bodmin Moor, Cornwall	50.5321	-4.52214	2.45	0.01	species	tet	E. arctica.AT1409	1.19833	0.0340343	3	1.18944	0.0659297	40	1.225
AT1409	NSF2	E. arctica	Nine Stone Farm, Bodmin Moor, Cornwall	50.5321	-4.52214	2.42	0.01	species	tet	E. arctica.AT1409	1.19833	0.0340343	3	1.18944	0.0659297	40	1.21
AT1409	NSF3	E. arctica	Nine Stone Farm, Bodmin Moor, Cornwall	50.5321	-4.52214	2.32	0.02	species	tet	E. arctica.AT1409	1.19833	0.0340343	3	1.18944	0.0659297	40	1.16
AT1410	CRR1	E. arctica	Crowdy Reservoir, Bodmin Moor, Cornwall	50.6239	-4.62867	2.43	0.04	species	tet	E. arctica.AT1410	1.19833	0.0152753	3	1.18944	0.0659297	40	1.215
AT1410	CRR2	E. arctica	Crowdy Reservoir, Bodmin Moor, Cornwall	50.6239	-4.62867	2.39	0.03	species	tet	E. arctica.AT1410	1.19833	0.0152753	3	1.18944	0.0659297	40	1.195
AT1410	CRR3	E. arctica	Crowdy Reservoir, Bodmin Moor, Cornwall	50.6239	-4.62867	2.37	0	species	tet	E. arctica.AT1410	1.19833	0.0152753	3	1.18944	0.0659297	40	1.185
AT1411	BUH1	E. virgursii	Bunny's Hill, Bodmin Moor, Cornwall	50.4783	-4.65086	1.4	0.02	species	dip	E. virgursii.AT1411	0.68	0.0229129	3	0.680625	0.01875	4	0.7
AT1411	BUH2	E. virgursii	Bunny's Hill, Bodmin Moor, Cornwall	50.4783	-4.65086	1.31	0.04	species	dip	E. virgursii.AT1411	0.68	0.0229129	3	0.680625	0.01875	4	0.655
AT1411	BUH3	E. virgursii	Bunny's Hill, Bodmin Moor, Cornwall	50.4783	-4.65086	1.37	0.03	species	dip	E. virgursii.AT1411	0.68	0.0229129	3	0.680625	0.01875	4	0.685
AT1412	WAR1	E. micrantha x nemorosa	Warleggan, Bodmin Moor, Cornwall	50.4844	-4.62744	2.4	0.02	hybrid	tet	E. micrantha x nemorosa.AT1412	1.1925	0.0229674	6	1.18	0.0180278	3	1.2
AT1412	WAR2	E. micrantha x nemorosa	Warleggan, Bodmin Moor, Cornwall	50.4844	-4.62744	2.35	0.02	hybrid	tet	E. micrantha x nemorosa.AT1412	1.1925	0.0229674	6	1.18	0.0180278	3	1.175
AT1412	WAR3	E. micrantha x nemorosa	Warleggan, Bodmin Moor, Cornwall	50.4844	-4.62744	2.33	0.03	hybrid	tet	E. micrantha x nemorosa.AT1412	1.1925	0.0229674	6	1.18	0.0180278	3	1.165
AT1412	WAR4	E. nemorosa	Warleggan, Bodmin Moor, Cornwall	50.4844	-4.62744	2.4	0.06	species	tet	E. nemorosa.AT1412	1.1925	0.0229674	6	1.19298	0.0486823	22	1.2
AT1412	WAR5	E. nemorosa	Warleggan, Bodmin Moor, Cornwall	50.4844	-4.62744	2.37	0.03	species	tet	E. nemorosa.AT1412	1.1925	0.0229674	6	1.19298	0.0486823	22	1.185
AT1412	WAR6	E. nemorosa	Warleggan, Bodmin Moor, Cornwall	50.4844	-4.62744	2.46	0.01	species	tet	E. nemorosa.AT1412	1.1925	0.0229674	6	1.19298	0.0486823	22	1.23
AT1628	AT1628_1	E. nemorosa	Roadside, near Penuel, Wales	51.6203	-4.09622	2.49	0.014	species	tet	E. nemorosa.AT1628	1.25789	0.0234884	3	1.19298	0.0486823	22	1.245
AT1628	AT1628_2	E. nemorosa	Roadside, near Penuel, Wales	51.6203	-4.09622	2.48733	0.0257164	species	tet	E. nemorosa.AT1628	1.25789	0.0234884	3	1.19298	0.0486823	22	1.24367
AT1628	AT1628_3	E. nemorosa	Roadside, near Penuel, Wales	51.6203	-4.09622	2.57	0.0112694	species	tet	E. nemorosa.AT1628	1.25789	0.0234884	3	1.19298	0.0486823	22	1.285
AT1630	AT1630_1	E. anglica	Leason, Wales	51.613	-4.18578	1.275	0.01253	species	dip	E. anglica.AT1630	0.646222	0.0100199	3	0.644522	0.0289207	23	0.6375
AT1630	AT1630_2	E. anglica	Leason, Wales	51.613	-4.18578	1.288	0.00781025	species	dip	E. anglica.AT1630	0.646222	0.0100199	3	0.644522	0.0289207	23	0.644
AT1630	AT1630_3	E. anglica	Leason, Wales	51.613	-4.18578	1.31433	0.00862168	species	dip	E. anglica.AT1630	0.646222	0.0100199	3	0.644522	0.0289207	23	0.657167
AT1631	AT1631_1	E. tetraquetra	Southgate, Wales	51.5657	-4.08928	2.31267	0.0675006	species	tet	E. tetraquetra.AT1631	1.14083	0.0186287	3	1.15987	0.0343494	8	1.15633
AT1631	AT1631_2	E. tetraquetra	Southgate, Wales	51.5657	-4.08928	2.24033	0.016563	species	tet	E. tetraquetra.AT1631	1.14083	0.0186287	3	1.15987	0.0343494	8	1.12017
AT1631	AT1631_3	E. tetraquetra	Southgate, Wales	51.5657	-4.08928	2.292	0.057	species	tet	E. tetraquetra.AT1631	1.14083	0.0186287	3	1.15987	0.0343494	8	1.146
AT1632	AT1632_1	E. nemorosa	Flytipping point, Bynea, Wales	51.6684	-4.095	2.431	0.025632	species	tet	E. nemorosa.AT1632	1.22217	0.0312054	3	1.19298	0.0486823	22	1.2155
AT1632	AT1632_2	E. nemorosa	Flytipping point, Bynea, Wales	51.6684	-4.095	2.51233	0.0247857	species	tet	E. nemorosa.AT1632	1.22217	0.0312054	3	1.19298	0.0486823	22	1.25617
AT1632	AT1632_3	E. nemorosa	Flytipping point, Bynea, Wales	51.6684	-4.095	2.38967	0.0634061	species	tet	E. nemorosa.AT1632	1.22217	0.0312054	3	1.19298	0.0486823	22	1.19483
AT1638	AT1638_1	E. nemorosa	National Botanic G	51.8447	-4.14548	2.43167	0.0160728	species	tet	E. nemorosa.AT1638	1.22178	0.00515411	3	1.19298	0.0486823	22	1.21583
AT1638	AT1638_2	E. nemorosa	National Botanic G	51.8447	-4.14548	2.45	0.00888819	species	tet	E. nemorosa.AT1638	1.22178	0.00515411	3	1.19298	0.0486823	22	1.225
AT1638	AT1638_3	E. nemorosa	National Botanic G	51.8447	-4.14548	2.449	0.00458258	species	tet	E. nemorosa.AT1638	1.22178	0.00515411	3	1.19298	0.0486823	22	1.2245
AT1639	AT1639_1	E. anglica	National Botanic G	51.8447	-4.14548	1.26267	0.0496622	species	dip	E. anglica.AT1639	0.634833	0.0124577	3	0.644522	0.0289207	23	0.631333
AT1639	AT1639_2	E. anglica	National Botanic G	51.8447	-4.14548	1.249	0.0135277	species	dip	E. anglica.AT1639	0.634833	0.0124577	3	0.644522	0.0289207	23	0.6245
AT1639	AT1639_3	E. anglica	National Botanic G	51.8447	-4.14548	1.29733	0.0100167	species	dip	E. anglica.AT1639	0.634833	0.0124577	3	0.644522	0.0289207	23	0.648667
B1188 (R1786)	B1188 (R1786)	E. rivularis	Honiston	54.5128	-3.20335	1.379	0.00818535	species	dip	E. rivularis.B1188 (R1786)	0.6895	NA	1	0.68225	0.010253	2	0.6895
B1228 (R1764)	B1228 (R1764)	E. rostkoviana	Conwy, Wales	53.0571	-3.78538	1.40967	0.00550757	species	dip	E. rostkoviana.B1228 (R1764)	0.704833	NA	1	0.669556	0.0362503	6	0.704833
B145 (M1787)	B145 (M1787)	E. montana	Sparket meadow	54.6214	-2.88107	1.358	0.0165227	species	dip	E. montana.B145 (M1787)	0.679	NA	1	0.705722	0.0236586	3	0.679
B1801 (M1787)	B1801 (M1787)	E. montana	Sparket meadow	54.6214	-2.88107	1.42833	0.0083865	species	dip	E. montana.B1801 (M1787)	0.714167	NA	1	0.705722	0.0236586	3	0.714167
B272 (R1762)	B272 (R1762)	E. rostkoviana	Gowy Meadow	55.0579	-2.50381	1.428	0.00916515	species	dip	E. rostkoviana.B272 (R1762)	0.714	NA	1	0.669556	0.0362503	6	0.714
B283 (R1765)	B283 (R1765)	E. rostkoviana	Derwentfolds farm	54.6186	-3.09189	1.357	0.0034641	species	dip	E. rostkoviana.B283 (R1765)	0.6785	NA	1	0.669556	0.0362503	6	0.6785
B456 (R1785)	B456 (R1785)	E. rivularis	On the Monkey Shelf	54.5135	-3.20632	1.35	0.00608276	species	dip	E. rivularis.B456 (R1785)	0.675	NA	1	0.68225	0.010253	2	0.675
B676 (M1787)	B676 (M1787)	E. montana	Sparket meadow	54.6214	-2.88107	1.448	0.0115326	species	dip	E. montana.B676 (M1787)	0.724	NA	1	0.705722	0.0236586	3	0.724
BERW1		E. arctica	North Berwick, grassland near golf course, East Lothian, Scotland	56.0569	-2.70937	2.31	0.02	species	tet	E. arctica.BERW1	1.155	NA	1	1.18944	0.0659297	40	1.155
E4E0009		E. arctica	Devil's Hole Blowout, Ravenmeols Local Nature Reserve, Merseyside, England	53.5406	-3.09041	2.2	0.01	species	tet	E. arctica.E4E0009	1.09	0.0141421	2	1.18944	0.0659297	40	1.1
E4E0009		E. arctica	Devil's Hole Blowout, Ravenmeols Local Nature Reserve, Merseyside, England	53.5406	-3.09041	2.16	0.01	species	tet	E. arctica.E4E0009	1.09	0.0141421	2	1.18944	0.0659297	40	1.08
E4E0016		E. anglica	Straduff Rathcabbin, Tipperary, Republic of Ireland	53.119	-8.02454	1.28	0	species	dip	E. anglica.E4E0016	0.645	0.0132288	3	0.644522	0.0289207	23	0.64
E4E0016		E. anglica	Straduff Rathcabbin, Tipperary, Republic of Ireland	53.119	-8.02454	1.27	0.01	species	dip	E. anglica.E4E0016	0.645	0.0132288	3	0.644522	0.0289207	23	0.635
E4E0016		E. anglica	Straduff Rathcabbin, Tipperary, Republic of Ireland	53.119	-8.02454	1.32	0.01	species	dip	E. anglica.E4E0016	0.645	0.0132288	3	0.644522	0.0289207	23	0.66
E4E0021		E. nemorosa x confusa	Dunamase, Laois, Ireland	53.0315	-7.21015	2.33	0	hybrid	tet	E. nemorosa x confusa.E4E0021	1.14	0.025	3	1.14	0.025	3	1.165
E4E0021		E. nemorosa x confusa	Dunamase, Laois, Ireland	53.0315	-7.21015	2.28	0.01	hybrid	tet	E. nemorosa x confusa.E4E0021	1.14	0.025	3	1.14	0.025	3	1.14
E4E0021		E. nemorosa x confusa	Dunamase, Laois, Ireland	53.0315	-7.21015	2.23	0.01	hybrid	tet	E. nemorosa x confusa.E4E0021	1.14	0.025	3	1.14	0.025	3	1.115
E4E0027		E. anglica	West Dean Woods, West Sussex, England	50.9321	-0.797352	1.3	0	species	dip	E. anglica.E4E0027	0.641667	0.0144338	3	0.644522	0.0289207	23	0.65
E4E0027		E. anglica x nemorosa	West Dean Woods, West Sussex, England	50.9321	-0.797352	1.3	0.01	hybrid	dip	E. anglica x nemorosa.E4E0027	0.641667	0.0144338	3	0.6375	0.0176777	2	0.65
E4E0027		E. anglica x nemorosa	West Dean Woods, West Sussex, England	50.9321	-0.797352	1.25	0.01	hybrid	dip	E. anglica x nemorosa.E4E0027	0.641667	0.0144338	3	0.6375	0.0176777	2	0.625
E4E0028		E. rostkoviana	Heyshott Down, West Sussex, England	50.9411	-0.712004	1.31	0	species	dip	E. rostkoviana.E4E0028	0.64	0.0180278	3	0.669556	0.0362503	6	0.655
E4E0028		E. rostkoviana	Heyshott Down, West Sussex, England	50.9411	-0.712004	1.29	0	species	dip	E. rostkoviana.E4E0028	0.64	0.0180278	3	0.669556	0.0362503	6	0.645
E4E0028		E. rostkoviana	Heyshott Down, West Sussex, England	50.9411	-0.712004	1.24	0.01	species	dip	E. rostkoviana.E4E0028	0.64	0.0180278	3	0.669556	0.0362503	6	0.62
E4E0029		E. pseudokerneri	Levin Down, West Sussex	50.9135	-0.741502	2.28	0.01	species	tet	E. pseudokerneri.E4E0029	1.185	0.0636396	2	1.165	0.0374166	9	1.14
E4E0029		E. pseudokerneri	Levin Down, West Sussex	50.9135	-0.741502	2.46	0.02	species	tet	E. pseudokerneri.E4E0029	1.185	0.0636396	2	1.165	0.0374166	9	1.23
E4E0031		E. arctica x nemorosa	Dolebury Hillfort, North Somerset, England	51.3261	-2.79432	2.41	0.01	hybrid	tet	E. arctica x nemorosa.E4E0031	1.175	0.0424264	2	1.19	0.0447214	11	1.205
E4E0031		E. nemorosa	Dolebury Hillfort, North Somerset, England	51.3261	-2.79432	2.29	0.01	species	tet	E. nemorosa.E4E0031	1.175	0.0424264	2	1.19298	0.0486823	22	1.145
E4E0033		E. arctica	Near Quoyorally, South Ronaldsay, Orkney	58.759	-2.93473	2.63	0	species	tet	E. arctica.E4E0033	1.32	0.00707107	2	1.18944	0.0659297	40	1.315
E4E0033		E. arctica	Near Quoyorally, South Ronaldsay, Orkney	58.759	-2.93473	2.65	0.02	species	tet	E. arctica.E4E0033	1.32	0.00707107	2	1.18944	0.0659297	40	1.325
E4E0038		E. arctica x nemorosa	Oldbury, near Hartshill, Warwickshire, England	52.5528	-1.5398	2.28	0	hybrid	tet	E. arctica x nemorosa.E4E0038	1.14	NA	1	1.19	0.0447214	11	1.14
E4E0049		E. arctica	Ouaisne, Jersey, Channel Isles	49.1771	-2.18293	2.18	0.01	species	tet	E. arctica.E4E0049	1.10333	0.0321455	3	1.18944	0.0659297	40	1.09
E4E0049		E. arctica	Ouaisne, Jersey, Channel Isles	49.1771	-2.18293	2.16	0.01	species	tet	E. arctica.E4E0049	1.10333	0.0321455	3	1.18944	0.0659297	40	1.08
E4E0049		E. arctica	Ouaisne, Jersey, Channel Isles	49.1771	-2.18293	2.28	0.02	species	tet	E. arctica.E4E0049	1.10333	0.0321455	3	1.18944	0.0659297	40	1.14
E4E0056		E. arctica	Donna Nook Nature Reserve, Linolnshire, England	53.4794	0.134841	2.25	0.02	species	tet	E. arctica.E4E0056	1.13	0.00707107	2	1.18944	0.0659297	40	1.125
E4E0056		E. arctica	Donna Nook Nature Reserve, Linolnshire, England	53.4794	0.134841	2.27	0.01	species	tet	E. arctica.E4E0056	1.13	0.00707107	2	1.18944	0.0659297	40	1.135
E4E0058		E. anglica	Kirby Moor Nature Reserve, Lincolnshire, England	53.1417	-0.17246	1.31	0	species	dip	E. anglica.E4E0058	0.645	0.0141421	2	0.644522	0.0289207	23	0.655
E4E0058		E. anglica	Kirby Moor Nature Reserve, Lincolnshire, England	53.1417	-0.17246	1.27	0	species	dip	E. anglica.E4E0058	0.645	0.0141421	2	0.644522	0.0289207	23	0.635
E4E0060		E. nemorosa	Laughton Forest, F.C. Plantation	53.4784	-0.698703	2.28	0	species	tet	E. nemorosa.E4E0060	1.1375	0.00353553	2	1.19298	0.0486823	22	1.14
E4E0060		E. nemorosa	Laughton Forest, F.C. Plantation	53.4784	-0.698703	2.27	0.02	species	tet	E. nemorosa.E4E0060	1.1375	0.00353553	2	1.19298	0.0486823	22	1.135
E4E0064		E. arctica	Castle Hill Local Nature Reserve, Newhaven, East Sussex	50.7842	0.0527191	2.21	0.01	species	tet	E. arctica.E4E0064	1.105	NA	1	1.18944	0.0659297	40	1.105
E4E0065		E. arctica	Itford Hill, Beddingham, East Sussex	50.8338	0.0435342	2.08	0.02	species	tet	E. arctica.E4E0065	1.04	NA	1	1.18944	0.0659297	40	1.04
E4E0069		E. arctica x nemorosa	Hand off Centurion Way, Meridian Business Park, Leicester, Leicestershire, England	52.6086	-1.19809	2.57	0.01	hybrid	tet	E. arctica x nemorosa.E4E0069	1.185	0.06733	4	1.19	0.0447214	11	1.285
E4E0069		E. arctica x nemorosa	Hand off Centurion Way, Meridian Business Park, Leicester, Leicestershire, England	52.6086	-1.19809	2.29	0.02	hybrid	tet	E. arctica x nemorosa.E4E0069	1.185	0.06733	4	1.19	0.0447214	11	1.145
E4E0069		E. arctica x nemorosa	Hand off Centurion Way, Meridian Business Park, Leicester, Leicestershire, England	52.6086	-1.19809	2.29	0.02	hybrid	tet	E. arctica x nemorosa.E4E0069	1.185	0.06733	4	1.19	0.0447214	11	1.145
E4E0069		E. arctica x nemorosa	Hand off Centurion Way, Meridian Business Park, Leicester, Leicestershire, England	52.6086	-1.19809	2.33	0.02	hybrid	tet	E. arctica x nemorosa.E4E0069	1.185	0.06733	4	1.19	0.0447214	11	1.165
E4E0070		E. arctica	Gofynne, Wales	52.1414	-3.45639	2.36	0.01	species	tet	E. arctica.E4E0070	1.19625	0.0368273	4	1.18944	0.0659297	40	1.18
E4E0070		E. arctica	Gofynne, Wales	52.1414	-3.45639	2.48	0	species	tet	E. arctica.E4E0070	1.19625	0.0368273	4	1.18944	0.0659297	40	1.24
E4E0070		E. arctica	Gofynne, Wales	52.1414	-3.45639	2.31	0.01	species	tet	E. arctica.E4E0070	1.19625	0.0368273	4	1.18944	0.0659297	40	1.155
E4E0070		E. arctica	Gofynne, Wales	52.1414	-3.45639	2.42	0.01	species	tet	E. arctica.E4E0070	1.19625	0.0368273	4	1.18944	0.0659297	40	1.21
E4E0085		E. anglica	Braeside Boreland, Lockerbie, Dumfriesshire	55.1855	-3.07891	1.45	0.01	species	dip	E. anglica.E4E0085	0.725	NA	1	0.644522	0.0289207	23	0.725
E4E0094		E. confusa x tetraquetra	Cocklemill Burn at Shell Bay, Fife, Scotland	56.1973	-2.87027	2.37	0.01	hybrid	tet	E. confusa x tetraquetra.E4E0094	1.185	NA	1	1.185	NA	1	1.185
E4E0095		E. arctica	North Anston Grassland above Anston Brook, South Yorkshire, England	53.3474	-1.20803	2.37	0.01	species	tet	E. arctica.E4E0095	1.20167	0.0175594	3	1.18944	0.0659297	40	1.185
E4E0095		E. arctica	North Anston Grassland above Anston Brook, South Yorkshire, England	53.3474	-1.20803	2.44	0.01	species	tet	E. arctica.E4E0095	1.20167	0.0175594	3	1.18944	0.0659297	40	1.22
E4E0095		E. arctica	North Anston Grassland above Anston Brook, South Yorkshire, England	53.3474	-1.20803	2.4	0.02	species	tet	E. arctica.E4E0095	1.20167	0.0175594	3	1.18944	0.0659297	40	1.2
E4E0112		E. arctica	Beeston Common, Norfolk, England	52.9344	1.22007	2.48	0.02	species	tet	E. arctica.E4E0112	1.20167	0.0340343	3	1.18944	0.0659297	40	1.24
E4E0112		E. arctica x nemorosa	Beeston Common, Norfolk, England	52.9344	1.22007	2.38	0.01	hybrid	tet	E. arctica x nemorosa.E4E0112	1.20167	0.0340343	3	1.19	0.0447214	11	1.19
E4E0112		E. arctica x nemorosa	Beeston Common, Norfolk, England	52.9344	1.22007	2.35	0.02	hybrid	tet	E. arctica x nemorosa.E4E0112	1.20167	0.0340343	3	1.19	0.0447214	11	1.175
E4E0114		E. nemorosa	Trethew, England	50.3959	-4.70956	2.27	0.01	species	tet	E. nemorosa.E4E0114	1.135	NA	1	1.19298	0.0486823	22	1.135
E4E0123		E. arctica x confusa	Bloody Oaks Triangle, Tickercote, Rutland	52.6895	-0.562635	2.38	0.01	hybrid	tet	E. arctica x confusa.E4E0123	1.19667	0.0057735	3	1.19375	0.0075	4	1.19
E4E0123		E. arctica x confusa	Bloody Oaks Triangle, Tickercote, Rutland	52.6895	-0.562635	2.4	0.03	hybrid	tet	E. arctica x confusa.E4E0123	1.19667	0.0057735	3	1.19375	0.0075	4	1.2
E4E0123		E. arctica x confusa	Bloody Oaks Triangle, Tickercote, Rutland	52.6895	-0.562635	2.4	0.01	hybrid	tet	E. arctica x confusa.E4E0123	1.19667	0.0057735	3	1.19375	0.0075	4	1.2
E4E0138		E. arctica	Meall a Bathaich, Glen Garry, Perthsire	56.4132	-4.03085	2.48	0.01	species	tet	E. arctica.E4E0138	1.24333	0.0057735	3	1.24333	0.0057735	3	1.24
E4E0138		E. arctica	Meall a Bathaich, Glen Garry, Perthsire	56.4132	-4.03085	2.48	0.01	species	tet	E. arctica.E4E0138	1.24333	0.0057735	3	1.24333	0.0057735	3	1.24
E4E0138		E. arctica	Meall a Bathaich, Glen Garry, Perthsire	56.4132	-4.03085	2.5	0.02	species	tet	E. arctica.E4E0138	1.24333	0.0057735	3	1.24333	0.0057735	3	1.25
E4E0143		E. tetraquetra	Ballyteige Burrow, County Wexford, Ireland	52.2027	-6.64325	2.24	0.02	species	tet	E. tetraquetra.E4E0143	1.16	0.0492443	3	1.15987	0.0343494	8	1.12
E4E0143		E. tetraquetra	Ballyteige Burrow, County Wexford, Ireland	52.2027	-6.64325	2.29	0	species	tet	E. tetraquetra.E4E0143	1.16	0.0492443	3	1.15987	0.0343494	8	1.145
E4E0143		E. tetraquetra	Ballyteige Burrow, County Wexford, Ireland	52.2027	-6.64325	2.43	0.02	species	tet	E. tetraquetra.E4E0143	1.16	0.0492443	3	1.15987	0.0343494	8	1.215
E4E0144		E. arctica	Balachuirn, Isle of Raasay, Scotland	57.39	-6.06877	2.45	0.01	species	tet	E. arctica.E4E0144	1.215	0.0141421	2	1.18944	0.0659297	40	1.225
E4E0144		E. arctica	Balachuirn, Isle of Raasay, Scotland	57.39	-6.06877	2.41	0.01	species	tet	E. arctica.E4E0144	1.215	0.0141421	2	1.18944	0.0659297	40	1.205
E4E0145		E. arctica x nemorosa	North Ebudes, Kyleakin, Skye, Scotland	57.2668	-5.76042	2.36	0	hybrid	tet	E. arctica x nemorosa.E4E0145	1.21333	0.0292973	3	1.19	0.0447214	11	1.18
E4E0145		E. arctica x nemorosa	North Ebudes, Kyleakin, Skye, Scotland	57.2668	-5.76042	2.45	0.01	hybrid	tet	E. arctica x nemorosa.E4E0145	1.21333	0.0292973	3	1.19	0.0447214	11	1.225
E4E0145		E. arctica x nemorosa	North Ebudes, Kyleakin, Skye, Scotland	57.2668	-5.76042	2.47	0.01	hybrid	tet	E. arctica x nemorosa.E4E0145	1.21333	0.0292973	3	1.19	0.0447214	11	1.235
E4E0169		E. nemorosa	Hill east of Barton-le-Clay, Bedfordshire, England	51.9596	-0.404606	2.28	0.02	species	tet	E. nemorosa.E4E0169	1.12667	0.0189297	3	1.19298	0.0486823	22	1.14
E4E0169		E. nemorosa	Hill east of Barton-le-Clay, Bedfordshire, England	51.9596	-0.404606	2.27	0.01	species	tet	E. nemorosa.E4E0169	1.12667	0.0189297	3	1.19298	0.0486823	22	1.135
E4E0169		E. nemorosa	Hill east of Barton-le-Clay, Bedfordshire, England	51.9596	-0.404606	2.21	0.01	species	tet	E. nemorosa.E4E0169	1.12667	0.0189297	3	1.19298	0.0486823	22	1.105
E4E0171		E. pseudokerneri	Barton Hills NNR, Bedfordshire, England	51.9551	-0.416842	2.33	0.01	species	tet	E. pseudokerneri.E4E0171	1.165	0.0408248	4	1.165	0.0374166	9	1.165
E4E0171		E. pseudokerneri	Barton Hills NNR, Bedfordshire, England	51.9551	-0.416842	2.43	0	species	tet	E. pseudokerneri.E4E0171	1.165	0.0408248	4	1.165	0.0374166	9	1.215
E4E0171		E. pseudokerneri	Barton Hills NNR, Bedfordshire, England	51.9551	-0.416842	2.33	0	species	tet	E. pseudokerneri.E4E0171	1.165	0.0408248	4	1.165	0.0374166	9	1.165
E4E0171		E. pseudokerneri	Barton Hills NNR, Bedfordshire, England	51.9551	-0.416842	2.23	0.02	species	tet	E. pseudokerneri.E4E0171	1.165	0.0408248	4	1.165	0.0374166	9	1.115
E4E0188		E. micrantha	Meall a Bathaich, Glen Garry, Perthsire	56.8208	-4.18281	2.4	0.01	species	tet	E. micrantha.E4E0188	1.2	NA	1	1.18449	0.0182612	17	1.2
E4E0246		E. pseudokerneri	Bevendean Down, Brighton, East Sussex	50.8437	-0.106772	2.26	0.02	species	tet	E. pseudokerneri.E4E0246	1.15167	0.0202073	3	1.165	0.0374166	9	1.13
E4E0246		E. pseudokerneri	Bevendean Down, Brighton, East Sussex	50.8437	-0.106772	2.31	0.02	species	tet	E. pseudokerneri.E4E0246	1.15167	0.0202073	3	1.165	0.0374166	9	1.155
E4E0246		E. pseudokerneri	Bevendean Down, Brighton, East Sussex	50.8437	-0.106772	2.34	0.03	species	tet	E. pseudokerneri.E4E0246	1.15167	0.0202073	3	1.165	0.0374166	9	1.17
E4E0247		E. arctica	Elsdon, Northumberland, England	55.2277	-2.10234	2.43	0.02	species	tet	E. arctica.E4E0247	1.2175	0.00353553	2	1.18944	0.0659297	40	1.215
E4E0247		E. arctica	Elsdon, Northumberland, England	55.2277	-2.10234	2.44	0.02	species	tet	E. arctica.E4E0247	1.2175	0.00353553	2	1.18944	0.0659297	40	1.22
FIA103	FI-A103-1	E. foulaensis x micrantha	near FIBO, Fair Isle, Shetland	59.5363	-1.61012	2.33267	0.0306649	hybrid	tet	E. foulaensis x micrantha.FIA103	1.17883	0.0131223	3	1.17883	0.0131223	3	1.16633
FIA103	FI-A103-2	E. foulaensis x micrantha	near FIBO, Fair Isle, Shetland	59.5363	-1.61012	2.385	0.0286182	hybrid	tet	E. foulaensis x micrantha.FIA103	1.17883	0.0131223	3	1.17883	0.0131223	3	1.1925
FIA103	FI-A103-3	E. foulaensis x micrantha	near FIBO, Fair Isle, Shetland	59.5363	-1.61012	2.35533	0.0778481	hybrid	tet	E. foulaensis x micrantha.FIA103	1.17883	0.0131223	3	1.17883	0.0131223	3	1.17767
FIA105	FI-A105-2	E. foulaensis	opposite Sheep Rock, Fair Isle, Shetland	59.527	-1.61392	2.00833	0.0378726	species	tet	E. foulaensis.FIA105	0.999	0.00730677	2	1.16044	0.0943952	13	1.00417
FIA105	FI-A105-3	E. foulaensis	opposite Sheep Rock, Fair Isle, Shetland	59.527	-1.61392	1.98767	0.0550757	species	tet	E. foulaensis.FIA105	0.999	0.00730677	2	1.16044	0.0943952	13	0.993833
FIA107	FI-A107-1	E. micrantha	Vasetter, Fair Isle, Shetland	59.5281	-1.62167	2.331	0.0121244	species	tet	E. micrantha.FIA107	1.18261	0.0183563	3	1.18449	0.0182612	17	1.1655
FIA107	FI-A107-2	E. micrantha	Vasetter, Fair Isle, Shetland	59.5281	-1.62167	2.36067	0.0432474	species	tet	E. micrantha.FIA107	1.18261	0.0183563	3	1.18449	0.0182612	17	1.18033
FIA107	FI-A107-3	E. micrantha	Vasetter, Fair Isle, Shetland	59.5281	-1.62167	2.404	0.0215174	species	tet	E. micrantha.FIA107	1.18261	0.0183563	3	1.18449	0.0182612	17	1.202
FIA111	FI-A111-1	E. micrantha	S of airstrip, Fair Isle, Shetland	59.5321	-1.62924	2.36867	0.0296873	species	tet	E. micrantha.FIA111	1.19908	0.0208597	2	1.18449	0.0182612	17	1.18433
FIA111	FI-A111-2	E. micrantha	S of airstrip, Fair Isle, Shetland	59.5321	-1.62924	2.42767	0.0289885	species	tet	E. micrantha.FIA111	1.19908	0.0208597	2	1.18449	0.0182612	17	1.21383
FIA112	FI-A112-1	E. micrantha	N of airstrip, Fair Isle, Shetland	59.5372	-1.62952	2.352	0.007	species	tet	E. micrantha.FIA112	1.18222	0.0109219	3	1.18449	0.0182612	17	1.176
FIA112	FI-A112-2	E. micrantha	N of airstrip, Fair Isle, Shetland	59.5372	-1.62952	2.35167	0.0106927	species	tet	E. micrantha.FIA112	1.18222	0.0109219	3	1.18449	0.0182612	17	1.17583
FIA112	FI-A112-3	E. micrantha	N of airstrip, Fair Isle, Shetland	59.5372	-1.62952	2.38967	0.0241937	species	tet	E. micrantha.FIA112	1.18222	0.0109219	3	1.18449	0.0182612	17	1.19483
FIA113	FI-A113-1	E. foulaensis	cliffs W of airstrip, Fair Isle, Shetland	59.5398	-1.64133	2.02	0.0145258	species	tet	E. foulaensis.FIA113	1.01	NA	1	1.16044	0.0943952	13	1.01
FIA114	FI-A114-1	E. ostenfeldii	Ward Hill, Fair Isle, Shetland	59.5467	-1.63202	2.31533	0.0450814	species	tet	E. ostenfeldii.FIA114	1.15767	NA	1	1.15767	NA	1	1.15767
FIFE1		E. arctica	Inverkeithing, Fife, Scotland	56.0259	-3.38316	2.22	0.01	species	tet	E. arctica.FIFE1	1.15667	0.0407226	3	1.18944	0.0659297	40	1.11
FIFE1		E. arctica	Inverkeithing, Fife, Scotland	56.0259	-3.38316	2.35	0.03	species	tet	E. arctica.FIFE1	1.15667	0.0407226	3	1.18944	0.0659297	40	1.175
FIFE1		E. arctica x confusa	Inverkeithing, Fife, Scotland	56.0259	-3.38316	2.37	0.02	hybrid	tet	E. arctica x confusa.FIFE1	1.15667	0.0407226	3	1.19375	0.0075	4	1.185
FIH072	FI-H072-3	E. arctica	working farm, Fair Isle, Shetland	59.5246	-1.63601	2.622	0.02	species	tet	E. arctica.FIH072	1.25413	0.0473779	5	1.18944	0.0659297	40	1.311
FIH072	072-19-early-3	E. arctica	working farm, Fair Isle, Shetland	59.5246	-1.63601	2.5951	0.0246374	species	tet	E. arctica.FIH072	1.25413	0.0473779	5	1.18944	0.0659297	40	1.29755
FIH072	072-19-late-2	E. arctica	working farm, Fair Isle, Shetland	59.5246	-1.63601	2.46143	0.0339755	species	tet	E. arctica.FIH072	1.25413	0.0473779	5	1.18944	0.0659297	40	1.23071
FIH072	072-19-late-3	E. arctica	working farm, Fair Isle, Shetland	59.5246	-1.63601	2.40472	0.0516269	species	tet	E. arctica.FIH072	1.25413	0.0473779	5	1.18944	0.0659297	40	1.20236
FIH072	072-19-late-1	E. arctica	working farm, Fair Isle, Shetland	59.5246	-1.63601	2.45803	0.00141421	species	tet	E. arctica.FIH072	1.25413	0.0473779	5	1.18944	0.0659297	40	1.22902
FIH092	FI-H092-1	E. arctica	near southern chapel, Fair Isle, Shetland	59.5171	-1.64082	2.45867	0.0431548	species	tet	E. arctica.FIH092	1.21567	0.0175808	3	1.18944	0.0659297	40	1.22933
FIH092	FI-H092-2	E. arctica	near southern chapel, Fair Isle, Shetland	59.5171	-1.64082	2.44367	0.0360046	species	tet	E. arctica.FIH092	1.21567	0.0175808	3	1.18944	0.0659297	40	1.22183
FIH092	FI-H092-3	E. arctica	near southern chapel, Fair Isle, Shetland	59.5171	-1.64082	2.39167	0.0517333	species	tet	E. arctica.FIH092	1.21567	0.0175808	3	1.18944	0.0659297	40	1.19583
FIH096	FI-H096-1	E. foulaensis x marshalli	S coast, Fair Isle, Shetland	59.5126	-1.64009	2.00933	0.00665833	hybrid	tet	E. foulaensis x marshalli.FIH096	1.00783	0.00447834	2	1.00783	0.00447834	2	1.00467
FIH096	FI-H096-2	E. foulaensis x marshalli	S coast, Fair Isle, Shetland	59.5126	-1.64009	2.022	0.0287924	hybrid	tet	E. foulaensis x marshalli.FIH096	1.00783	0.00447834	2	1.00783	0.00447834	2	1.011
FIH097	FI-H097-1	E. arctica x foulaensis	between Puffinn and S light, Fair Isle, Shetland	59.514	-1.64927	2.36967	0.0368284	hybrid	tet	E. arctica x foulaensis.FIH097	1.18083	0.013776	3	1.18083	0.013776	3	1.18483
FIH097	FI-H097-2	E. arctica x foulaensis	between Puffinn and S light, Fair Isle, Shetland	59.514	-1.64927	2.38433	0.0464579	hybrid	tet	E. arctica x foulaensis.FIH097	1.18083	0.013776	3	1.18083	0.013776	3	1.19217
FIH097	FI-H097-3	E. arctica x foulaensis	between Puffinn and S light, Fair Isle, Shetland	59.514	-1.64927	2.331	0.0667308	hybrid	tet	E. arctica x foulaensis.FIH097	1.18083	0.013776	3	1.18083	0.013776	3	1.1655
FIH098	FI-H098-1	E. foulaensis	near S light, Fair Isle, Shetland	59.5139	-1.65025	2.44967	0.0168028	species	tet	E. foulaensis.FIH098	1.23872	0.0120385	3	1.16044	0.0943952	13	1.22483
FIH098	FI-H098-2	E. foulaensis	near S light, Fair Isle, Shetland	59.5139	-1.65025	2.49233	0.0283784	species	tet	E. foulaensis.FIH098	1.23872	0.0120385	3	1.16044	0.0943952	13	1.24617
FIH098	FI-H098-3	E. foulaensis	near S light, Fair Isle, Shetland	59.5139	-1.65025	2.49033	0.00873689	species	tet	E. foulaensis.FIH098	1.23872	0.0120385	3	1.16044	0.0943952	13	1.24517
FIH100	FI-H100-2	E. foulaensis	cliffs W of ruin, Fair Isle, Shetland	59.5279	-1.64524	2.424	0.0252389	species	tet	E. foulaensis.FIH100	1.21325	0.00176777	2	1.16044	0.0943952	13	1.212
FIH100	FI-H100-3	E. foulaensis	cliffs W of ruin, Fair Isle, Shetland	59.5279	-1.64524	2.429	0.0421426	species	tet	E. foulaensis.FIH100	1.21325	0.00176777	2	1.16044	0.0943952	13	1.2145
FIH101	FI-H101-1	E. foulaensis	cliffs near W end of walldyke, Fair Isle, Shetland	59.5328	-1.64185	2.43933	0.0202073	species	tet	E. foulaensis.FIH101	1.20725	0.0175598	2	1.16044	0.0943952	13	1.21967
FIH101	FI-H101-2	E. foulaensis	cliffs near W end of walldyke, Fair Isle, Shetland	59.5328	-1.64185	2.38967	0.0575702	species	tet	E. foulaensis.FIH101	1.20725	0.0175598	2	1.16044	0.0943952	13	1.19483
FIH137	137-19-1	E. foulaensis	near S light, Fair Isle, Shetland	59.5132	-1.65172	2.30035	0.0162635	species	tet	E. foulaensis.FIH137	1.15017	NA	1	1.16044	0.0943952	13	1.15017
FIMXB024	FI-MXB024-2	E. foulaensis	N Light, Fair Isle, Shetland	59.552	-1.6099	2.30967	0.0250267	species	tet	E. foulaensis.FIMXB024	1.18517	0.0428978	2	1.16044	0.0943952	13	1.15483
FIMXB024	FI-MXB024-3	E. foulaensis	N Light, Fair Isle, Shetland	59.552	-1.6099	2.431	0.0226495	species	tet	E. foulaensis.FIMXB024	1.18517	0.0428978	2	1.16044	0.0943952	13	1.2155
FIMXB025	FI-MXB025-1	E. confusa x foulaensis	N Light, Fair Isle, Shetland	59.5523	-1.60992	2.332	0.0052915	hybrid	tet	E. confusa x foulaensis.FIMXB025	1.15794	0.00834721	3	1.15794	0.00834721	3	1.166
FIMXB025	FI-MXB025-2	E. confusa x foulaensis	N Light, Fair Isle, Shetland	59.5523	-1.60992	2.317	0.0538145	hybrid	tet	E. confusa x foulaensis.FIMXB025	1.15794	0.00834721	3	1.15794	0.00834721	3	1.1585
FIMXB025	FI-MXB025-3	E. confusa x foulaensis	N Light, Fair Isle, Shetland	59.5523	-1.60992	2.29867	0.0501232	hybrid	tet	E. confusa x foulaensis.FIMXB025	1.15794	0.00834721	3	1.15794	0.00834721	3	1.14933
FIMXB026	FI-MXB026-1	E. micrantha	N Light, Fair Isle, Shetland	59.552	-1.6099	2.34333	0.0130512	species	tet	E. micrantha.FIMXB026	1.1725	0.00117851	2	1.18449	0.0182612	17	1.17167
FIMXB026	FI-MXB026-2	E. micrantha	N Light, Fair Isle, Shetland	59.552	-1.6099	2.34667	0.0320052	species	tet	E. micrantha.FIMXB026	1.1725	0.00117851	2	1.18449	0.0182612	17	1.17333

### Sheet: E4Econtributors
	E4Enum	E4Econtrib				E4EnumberGS	ContributorsGS	ones to sum
	E4E0001	Clare & Mark A.R. Kitchen				E4E0009	Philip H. Smith	1		Row Labels	Count
	E4E0002	Clare & Mark A.R. Kitchen, Clive M. Lovatt				E4E0009	Philip H. Smith	1		Alistair Godfrey	1
	E4E0003	A.C. Leslie				E4E0016	David Nash	1		Andrew Shaw	4
	E4E0004	A.C. Leslie				E4E0016	David Nash	1		Anne Haden	3
	E4E0005	A.C. Leslie				E4E0016	David Nash	1		C.W. Hurfurt	2
	E4E0006	A.C. Leslie				E4E0021	David Nash	1		Chris Miles	1
	E4E0007	Sue Buckingham				E4E0021	David Nash	1		David Harris	2
	E4E0008	Sue Buckingham				E4E0021	David Nash	1		David Nash	6
	E4E0009	Philip H. Smith				E4E0027	Elizabeth Sturt	1		Dot Hall	3
	E4E0010	Philip H. Smith				E4E0027	Elizabeth Sturt	1		Elizabeth Sturt	8
	E4E0011	Dawn Nelson				E4E0027	Elizabeth Sturt	1		Francis Farrow	3
	E4E0012	Dawn Nelson				E4E0028	Elizabeth Sturt	1		Geoffrey Hall	7
	E4E0013	Ian & Gill Twyford				E4E0028	Elizabeth Sturt	1		Graeme Coles	3
	E4E0014	Ian & Gill Twyford				E4E0028	Elizabeth Sturt	1		Jim Hurley	3
	E4E0015	Ian & Gill Twyford				E4E0029	Elizabeth Sturt	1		John Crossley	2
	E4E0016	David Nash				E4E0029	Elizabeth Sturt	1		John Wakely VC 30	7
	E4E0017	David Nash				E4E0031	C.W. Hurfurt	1		John+Monika Walton	1
	E4E0018	David Nash				E4E0031	C.W. Hurfurt	1		Margaret Chapman	1
	E4E0019	David Nash				E4E0033	John Crossley	1		Paul Kirby	6
	E4E0020	David Nash				E4E0033	John Crossley	1		Philip H. Smith	2
	E4E0021	David Nash				E4E0038	John+Monika Walton	1		Rosemary Parslow	1
	E4E0022	M.F. Godfrey				E4E0049	Anne Haden	1		S.J. Bungard	5
	E4E0023	M.F. Godfrey				E4E0049	Anne Haden	1		Stephanie Miles	5
	E4E0024	Elizabeth Sturt				E4E0049	Anne Haden	1		Grand Total	76
	E4E0025	Elizabeth Sturt				E4E0056	Paul Kirby	1
	E4E0026	Elizabeth Sturt				E4E0056	Paul Kirby	1
	E4E0027	Elizabeth Sturt				E4E0058	Paul Kirby	1
	E4E0028	Elizabeth Sturt				E4E0058	Paul Kirby	1
	E4E0029	Elizabeth Sturt				E4E0060	Paul Kirby	1
	E4E0030	C.W. Hurfurt				E4E0060	Paul Kirby	1
	E4E0031	C.W. Hurfurt				E4E0064	David Harris	1
	E4E0032	John Crossley				E4E0065	David Harris	1
	E4E0033	John Crossley				E4E0069	Geoffrey Hall	1
	E4E0034	John Crossley				E4E0069	Geoffrey Hall	1
	E4E0035	John Crossley				E4E0069	Geoffrey Hall	1
	E4E0036	Heather Colls				E4E0069	Geoffrey Hall	1
	E4E0037	Heather Colls				E4E0070	Andrew Shaw	1
	E4E0038	John+Monika Walton				E4E0070	Andrew Shaw	1
	E4E0039	John+Monika Walton				E4E0070	Andrew Shaw	1
	E4E0040	A.S. Edwards				E4E0070	Andrew Shaw	1
	E4E0041	A.S. Edwards				E4E0085	Chris Miles	1
	E4E0042	A.S. Edwards				E4E0094	Margaret Chapman	1
	E4E0043	Keith Robson				E4E0095	Graeme Coles	1
	E4E0044	Keith Robson				E4E0095	Graeme Coles	1
	E4E0045	Delyth Williams				E4E0095	Graeme Coles	1
	E4E0046	S.D. David				E4E0112	Francis Farrow	1
	E4E0047	S.D. David				E4E0112	Francis Farrow	1
	E4E0048 (NOT EUPHRASIA)	Margaret Palmer				E4E0112	Francis Farrow	1
	E4E0049	Anne Haden				E4E0114	Rosemary Parslow	1
	E4E0050	Anne Haden				E4E0123	Geoffrey Hall	1
	E4E0051	Graham Lavender				E4E0123	Geoffrey Hall	1
	E4E0052	Graham Lavender				E4E0123	Geoffrey Hall	1
	E4E0053	Graham Lavender				E4E0138	Dot Hall	1
	E4E0054	Graham Lavender				E4E0138	Dot Hall	1
	E4E0055	Graham Lavender				E4E0138	Dot Hall	1
	E4E0056	Paul Kirby				E4E0143	Jim Hurley	1
	E4E0057	Paul Kirby				E4E0143	Jim Hurley	1
	E4E0058	Paul Kirby				E4E0143	Jim Hurley	1
	E4E0059	Paul Kirby				E4E0144	S.J. Bungard	1
	E4E0060	Paul Kirby				E4E0144	S.J. Bungard	1
	E4E0061	Paul Kirby				E4E0145	S.J. Bungard	1
	E4E0062	J.S. Faulkuer				E4E0145	S.J. Bungard	1
	E4E0063	J.S. Faulkuer				E4E0145	S.J. Bungard	1
	E4E0064	David Harris				E4E0169	John Wakely VC 30	1
	E4E0065	David Harris				E4E0169	John Wakely VC 30	1
	E4E0066	Delyth Williams				E4E0169	John Wakely VC 30	1
	E4E0067	Falgunee Sarker				E4E0171	John Wakely VC 30	1
	E4E0068	Falgunee Sarker				E4E0171	John Wakely VC 30	1
	E4E0069	Geoffrey Hall				E4E0171	John Wakely VC 30	1
	E4E0070	Andrew Shaw				E4E0171	John Wakely VC 30	1
	E4E0071	Andrew Shaw				E4E0188	Alistair Godfrey	1
	E4E0072	Graham Lavender				E4E0246	Stephanie Miles	1
	E4E0073	Graham Lavender				E4E0246	Stephanie Miles	1
	E4E0074	Falgunee Sarker				E4E0246	Stephanie Miles	1
	E4E0075	Falgunee Sarker				E4E0247	Stephanie Miles	1
	E4E0076	Falgunee Sarker				E4E0247	Stephanie Miles	1
	E4E0077	Falgunee Sarker
	E4E0078	Falgunee Sarker
	E4E0079	Eric Meek
	E4E0080	Eric Meek
	E4E0081	Falgunee Sarker
	E4E0082	Falgunee Sarker
	E4E0083	Falgunee Sarker
	E4E0084	Falgunee Sarker
	E4E0085	Chris Miles
	E4E0086	Chris Miles
	E4E0087	Helena Crouch
	E4E0088	Helena Crouch
	E4E0089	Paul R. Green
	E4E0090	Paul R. Green
	E4E0091	Peter Gateley
	E4E0092	Peter Gateley
	E4E0093	Margaret Chapman
	E4E0094	Margaret Chapman
	E4E0095	Graeme Coles
	E4E0096	Graeme Coles
	E4E0097	Tony Mundell
	E4E0098	Sheila Gear
	E4E0099	Sheila Gear
	E4E0100	Sheila Gear
	E4E0101	Sheila Gear
	E4E0102	Sheila Gear
	E4E0103	Sheila Gear
	E4E0104	Sheila Gear
	E4E0105	Sheila Gear
	E4E0106	Sheila Gear
	E4E0107	Sheila Gear
	E4E0108	Sheila Gear
	E4E0109	Sheila Gear
	E4E0110	Sheila Gear
	E4E0111	Sheila Gear
	E4E0112	Francis Farrow
	E4E0113	Francis Farrow
	E4E0114	Rosemary Parslow
	E4E0115	G. Bellamy and A.M. McVeigh
	E4E0116	Robin M. Walls
	E4E0117	Robin M. Walls
	E4E0118	Robin M. Walls
	E4E0119	Robin M. Walls
	E4E0120	Falgunee Sarker
	E4E0121	Falgunee Sarker
	E4E0122	Falgunee Sarker
	E4E0123	Geoffrey Hall
	E4E0124	Falgunee Sarker
	E4E0125	Falgunee Sarker
	E4E0126	Falgunee Sarker
	E4E0127	Falgunee Sarker
	E4E0128	Falgunee Sarker
	E4E0129	Falgunee Sarker
	E4E0130	Falgunee Sarker
	E4E0131	Falgunee Sarker
	E4E0132	Falgunee Sarker
	E4E0133	Falgunee Sarker
	E4E0134	Jeremy Ison
	E4E0135	Jeremy Ison
	E4E0136	Jekirby
	E4E0137	Jekirby
	E4E0138	Dot Hall
	E4E0139	Martin Robinson
	E4E0140	Martin Robinson
	E4E0141	Sarah Eno
	E4E0142	Eric Meek???
	E4E0143	Jim Hurley
	E4E0144	S.J. Bungard
	E4E0145	S.J. Bungard
	E4E0146	Liz Lavery (LL)
	E4E0147	F. Jeremy Roberts
	E4E0148	F. Jeremy Roberts
	E4E0149	F. Jeremy Roberts
	E4E0150	F. Jeremy Roberts
	E4E0151	F. Jeremy Roberts
	E4E0152	F. Jeremy Roberts
	E4E0153	F. Jeremy Roberts
	E4E0154	F. Jeremy Roberts
	E4E0155	F. Jeremy Roberts
	E4E0156	F. Jeremy Roberts
	E4E0157	F. Jeremy Roberts
	E4E0158	F. Jeremy Roberts
	E4E0159	Lynne Farrell
	E4E0160	Lynne Farrell
	E4E0161	Lynne Farrell
	E4E0162	Lynne Farrell
	E4E0163	Lynne Farrell
	E4E0164	Lynne Farrell
	E4E0165	Lynne Farrell +Margaret Abel
	E4E0166	Prof. Reinhard Bocker
	E4E0167	Eric Meek
	E4E0168	Eric Meek
	E4E0169	John Wakely VC 30
	E4E0170	John Wakely VC 30
	E4E0171	John Wakely VC 30
	E4E0172	Frances Watkins
	E4E0173	Frances Watkins
	E4E0174	Geoffrey Kitchener
	E4E0175	Geoffrey Kitchener
	E4E0176	Cameron Maciver
	E4E0177	Quentin Groom
	E4E0178	Quentin Groom
	E4E0179	Quentin Groom
	E4E0180	Quentin Groom
	E4E0181	Prof. Reinhard Bocker
	E4E0182	Prof. Reinhard Bocker
	E4E0183	Prof. Reinhard Bocker
	E4E0184	Prof. Reinhard Bocker
	E4E0185	Prof. Reinhard Bocker
	E4E0186	Prof. Reinhard Bocker
	E4E0187	Alistair Godfrey
	E4E0188	Alistair Godfrey
	E4E0189	Alistair Godfrey
	E4E0190	Alistair Godfrey
	E4E0191	Alistair Godfrey
	E4E0192	Alistair Godfrey
	E4E0193	Chris Metherell
	E4E0194	Chris Metherell
	E4E0195	Chris Metherell
	E4E0196	Chris Metherell
	E4E0197	Chris Metherell
	E4E0198	Chris Metherell
	E4E0199	Chris Metherell
	E4E0200	Chris Metherell
	E4E0201	Chris Metherell
	E4E0202	Chris Metherell
	E4E0203	Chris Metherell
	E4E0204	Chris Metherell
	E4E0205	Chris Metherell
	E4E0206	Chris Metherell
	E4E0207	Chris Metherell
	E4E0208	Chris Metherell
	E4E0209	Chris Metherell
	E4E0210	Chris Metherell
	E4E0211	Chris Metherell
	E4E0212	Chris Metherell
	E4E0213	Chris Metherell
	E4E0214	Chris Metherell
	E4E0215	Chris Metherell
	E4E0216	Chris Metherell
	E4E0217	Chris Metherell
	E4E0218	Chris Metherell
	E4E0219	Chris Metherell
	E4E0220	Chris Metherell
	E4E0221	Chris Metherell
	E4E0222	Chris Metherell
	E4E0223	Chris Metherell
	E4E0224	Chris Metherell
	E4E0225	Chris Metherell
	E4E0226	Chris Metherell
	E4E0227	Chris Metherell
	E4E0228	Chris Metherell
	E4E0229	Chris Metherell
	E4E0230	Chris Metherell
	E4E0231	Chris Metherell
	E4E0232	Chris Metherell
	E4E0233	Chris Metherell
	E4E0234	Chris Metherell
	E4E0235	Chris Metherell
	E4E0236	Chris Metherell
	E4E0237	Chris Metherell
	E4E0238	Chris Metherell
	E4E0239	Chris Metherell
	E4E0240	Chris Metherell
	E4E0241	Chris Metherell
	E4E0242	Chris Metherell
	E4E0243	Chris Metherell
	E4E0244	Chris Metherell
	E4E0245	Stephanie Miles
	E4E0246	Stephanie Miles
	E4E0247	Stephanie Miles
	E4E0248	Chris Metherell
	E4E0249	Chris Metherell
	E4E0250	Chris Metherell
	E4E0251	Chris Metherell
	E4E0252	Chris Metherell
	E4E0253	Chris Metherell
	E4E0254	Chris Metherell
	E4E0255	Chris Metherell
	E4E0256	Chris Metherell
	E4E0257	Chris Metherell
	E4E0258	Chris Metherell
	E4E0259	Chris Metherell
	E4E0260	Chris Metherell
	E4E0261	Chris Metherell
	E4E0262	Chris Metherell
	E4E0263	Chris Metherell
	E4E0264	Chris Metherell
	E4E0265	Chris Metherell
	E4E0266	Chris Metherell
	E4E0267	Chris Metherell
	E4E0268	Chris Metherell
	E4E0269	Chris Metherell
	E4E0270	Chris Metherell
	E4E0271	Chris Metherell
	E4E0272	Chris Metherell
	E4E0273	Chris Metherell
	E4E0274	Chris Metherell
	E4E0275	Chris Metherell
	E4E0276	Chris Metherell
	E4E0277	Chris Metherell
	E4E0278	Chris Metherell
	E4E0279	Chris Metherell
	E4E0280	Chris Metherell
	E4E0281	Chris Metherell
	E4E0282	Chris Metherell
	E4E0283	Chris Metherell
	E4E0284	Chris Metherell
	E4E0285	Chris Metherell
	E4E0286	Chris Metherell
	E4E0287	Chris Metherell
	E4E0288	Chris Metherell
	E4E0289	Chris Metherell
	E4E0290	Chris Metherell
	E4E0291	Chris Metherell
	E4E0292	Chris Metherell
	E4E0293	Chris Metherell
	E4E0294	Chris Metherell
	E4E0295	Chris Metherell
	E4E0296	Chris Metherell
	E4E0297	Chris Metherell
	E4E0298	Chris Metherell
	E4E0299	Chris Metherell
	E4E0300	Chris Metherell
	E4E0301	Chris Metherell
	E4E0302	Chris Metherell
	E4E0303	Chris Metherell
	E4E0304	Chris Metherell
	E4E0305	Chris Metherell
	E4E0306	Chris Metherell
	E4E0307	Chris Metherell
	E4E0308	Chris Metherell
	E4E0309	Chris Metherell
	E4E0310	Chris Metherell
	E4E0311	Luke Gaskell
	E4E0312	Luke Gaskell
	E4E0313	Michael New
	E4E0314	Sarah Lambert
	E4E0315	Sarah Lambert
	E4E0316	Chris Metherell
	E4E0317	Chris Metherell
	E4E0318	Chris Metherell
	E4E0319	Chris Metherell
	E4E0320	Chris Metherell
	E4E0321	Chris Metherell
	E4E0322	Chris Metherell
	E4E0323	Mary Dean
	E4E0324	Paul A. Smith
	E4E0325	Paul A. Smith
	E4E0326	Paul A. Smith
	E4E0327	Paul A. Smith
	E4E0328	Paul A. Smith
	E4E0329	Paul A. Smith
	E4E0330	Paul A. Smith & Tristan AP Rheinallt
	E4E0331	Paul A. Smith
	E4E0332	Paul A. Smith
	E4E0333	Paul A. Smith
	E4E0334	Dr. Thomas Dargie
	E4E0335	Dr. Thomas Dargie
	E4E0336	Marion Moir
	E4E0337	Marion Moir
	E4E0338	Marion Moir
	E4E0339	Marion Moir
