## Supplemental Table S2 for "The nature of intraspecific genome size variation in taxonomically complex eyebrights"

### Sheet: annoSumsOut
	Sample	Total	Class I TEs												Class II TEs		45S	5S	Satellite
	code	repeat	LINE	LTR
		content		other	Copia							Gypsy
Species					Ale	Angela	Bianca	Ikeros	SIRE	TAR	Tork	Athila	Tat	Retand	Mutator	Helitron				Individual, population	Origin	Read length	Platform	NCBI Reference
B. alpina	Balp	0.42403	0	0.0020216	0.0023142	0.0503006	0	0.0022078	0.0099484	0	0.081263	0.0094696	0.0037772	0.0128478	0.00532	0.0342342	0.0157472	0.0043624	0.0019418	Balp, 11875	Herbarium Schönswetter&Triebsch, Austria	2x125	Illumina HiSeq 2500	SRR13155208
E. anglica	AN0	0.686043	0.00218509	0.00290517	0.00141534	0.24828	0.00802026	0.000794577	0.0371713	0.010255	0.0174062	0.0354083	0.00139051	0.0138306	0.0125891	0.0129615	0.0324783	0.00168848	0.0357808	E030	Bedford Bridge, Grenofen, Dartmoor, Devon, UK	2x250	Illumina HiSeq X	SAMN14582932
E. anglica	AN1	0.70718	0.0021441	0.00286712	0.00144602	0.246821	0.00777861	0.00112191	0.035652	0.0114186	0.0170032	0.0351035	0.00184493	0.0157567	0.013812	0.0166542	0.0190975	0.00186986	0.0343805	E001, BED8 (TWY7)	Bedford Bridge, Grenofen, Dartmoor, Devon, UK	2x125	Illumina HiSeq 2500	SRR13155199
E. cuspidata	CU	0.750818	0.00368562	0.00529656	0.00515011	0.300171	0.00395411	0.000414938	0.0418355	0.00988528	0.0148889	0.0472541	0.00107396	0.0173786	0.0189895	0.00837198	0.0284598	0.00624847	0.00724921	E009, H8	Herbarium Galina Gussarova, Austria	2x125	Illumina HiSeq 2500	SRR13155204
E. vigursii	VI0	0.708417	0.00212961	0.0022039	0.000643835	0.248595	0.00846891	0.000569547	0.0380853	0.00995468	0.0164921	0.0310527	0.00141149	0.0134215	0.0108461	0.0150806	0.0245153	0.00183245	0.0385311	E031, MxB178	Coastal scrub, Cornwall, UK (SW 58999 43282)	2x150	Illumina HiSeq X	SAMN14582918
E. vigursii	VI1	0.687355	0.00238907	0.00246373	0.00119454	0.287808	0.00507677	0.000771471	0.0311823	0.00833686	0.0204564	0.0311575	0.0016176	0.015952	0.0132394	0.0151805	0.0405644	0.00166737	0.0217754	E021, BUH	Bodmin Moor, Cornwall, UK	2x125	Illumina HiSeq 2500	SRR13155198
E. rivularis	RI	0.71921	0.00236169	0.00253756	0.00105522	0.271896	0.00736144	0.00105522	0.0348977	0.00994925	0.0213808	0.0345711	0.0019597	0.0152254	0.0126124	0.018592	0.0396211	0.00407015	0.0267072	E032, MxB622	Mountain waterfall, Cumbria, UK (NY 22943 16063)	2x150	Illumina HiSeq X	SAMN14582917
E. rostkoviana	RO	0.741421	0.0026189	0.00242125	0.00353305	0.285386	0.0067202	0.000420012	0.0380729	0.0112415	0.0215689	0.0364422	0.000815318	0.0170723	0.0170723	0.0105744	0.0456825	0.00491662	0.0347375	E040, MxB586	Gowy Meadow, Cumbria, UK (NY 67916 73829)	2x250	Illumina NovaSeq 6000	SAMN14582916
E. arctica	AR0*	0.695971	0.00321076	0.00236985	0.00366944	0.272558	0.00654894	0.00142701	0.0407971	0.0101419	0.0212267	0.0385037	0.0024463	0.0174299	0.0137604	0.0222715	0.0189078	0.0027266	0.0144739	E028, BERW1	North Berwick, Scotland, UK	2x150	Illumina HiSeq X	SAMN14582925
E. arctica	AR1*	0.682415	0.00186138	0.00279206	0.000832721	0.260887	0.00558413	0.000416361	0.0296351	0.00898849	0.0127112	0.0296106	0.000808229	0.0105315	0.0123928	0.0086701	0.0213324	0.00249816	0.0169973	E027, FIH072	Fair Isle, Shetland, UK	2x150	Illumina HiSeq X	SAMN14582924
E. arctica	AR2*	0.713939	0.00308664	0.00311095	0.00386438	0.282975	0.00748572	0.000413173	0.0352655	0.010864	0.0125653	0.0342204	0.000899259	0.0107911	0.0141451	0.0096488	0.0227245	0.00245473	0.0161137	E026, FIH092	Fair Isle, Shetland, UK	2x150	Illumina HiSeq X	SAMN14582923
E. arctica	AR3	0.688931	0.00256517	0.00324921	0.00337136	0.266973	0.00669387	0.000513033	0.0363032	0.0113112	0.0144871	0.0333716	0.000879486	0.0113356	0.0159773	0.00894144	0.0260914	0.00278504	0.013632	E036, H097	Fair Isle, near “Puffinn”	2x150	Illumina HiSeq X	SAMN14582919
E. arctica	AR4	0.722606	0.00246318	0.00348328	0.00238854	0.295581	0.00574741	0.000945462	0.0400577	0.0106738	0.0175408	0.0364749	0.00124403	0.0140326	0.0136346	0.0151771	0.0247064	0.00293591	0.020825	E002, 6150/5999 (TWY6)	UK	2x125	Illumina HiSeq 2500	SRR13155207
E. arctica	AR5	0.69995	0.00149551	0.0025673	0.00114656	0.264731	0.00797607	0.000897308	0.0361416	0.00648056	0.0166999	0.031655	0.00169492	0.0139083	0.0115902	0.0159272	0.0210867	0.00304088	0.0214855	E005, NSF-X (TWY3)	Nine Stone Farm, Bodmin Moor, Cornwall, UK	2x125	Illumina HiSeq 2500	SRR13155203
E. foulaensis	FO0	0.690638	0.00221729	0.00295639	0.00216802	0.263218	0.00640552	0.000591279	0.0378418	0.0129835	0.0157921	0.0394925	0.000960828	0.0126386	0.0165804	0.00980537	0.0225425	0.00307958	0.00953437	E018, AT1589	Off Sea Road, near Lerwick, Shetland, UK	2x125	Illumina HiSeq 2500	SRR13155202
E. foulaensis	FO1*	0.681094	0.00218378	0.00211017	0.00176665	0.255282	0.00674764	0.000515274	0.0340572	0.0110907	0.011336	0.0304012	0.000736106	0.0109434	0.0122194	0.010968	0.0181573	0.00321433	0.0140351	E025, FIMXB024	North light, Fair Isle, Shetland, UK	2x150	Illumina HiSeq X	SAMN14582922
E. foulaensis	FO2*	0.712731	0.00239615	0.00349642	0.00234725	0.283332	0.00733514	0.000684613	0.0374826	0.0105137	0.0136189	0.0348175	0.00119807	0.0113695	0.0145236	0.0104893	0.0264799	0.00254285	0.0147681	E024, FIH098	Fair Isle, Shetland, UK	2x150	Illumina HiSeq X	SAMN14582921
E. foulaensis	FO3*	0.656357	0.0026809	0.00316834	0.00224221	0.256026	0.0064829	0.000511808	0.0364115	0.0108942	0.011211	0.0317321	0.00107236	0.0115766	0.0133801	0.00782335	0.018352	0.00311959	0.0163535	E038, FIA105	Vaasetter, Fair Isle, Shetland, UK	2x150	Illumina HiSeq X	SAMN14582930
E. foulaensis	FO4	0.676631	0.00267267	0.0036378	0.00173229	0.27192	0.00725086	0.000272217	0.0360811	0.0104432	0.0149967	0.0343735	0.00131159	0.0122745	0.0145512	0.0121013	0.0186097	0.00306862	0.0146997	E037, FIH102	Bird observatory, Fair Isle, Shetland, UK	2x150	Illumina HiSeq X	SAMN14582929
E. micrantha	MI0*	0.68796	0.00265964	0.00249191	0.0013418	0.258153	0.00596622	0.000143764	0.0331856	0.0102312	0.00860189	0.0334491	0.000215646	0.0122918	0.0156463	0.00440877	0.0161974	0.00304301	0.0236492	E033, STC, AT1401	New Forest, England, UK	2x250	Illumina NovaSeq 6000	SAMN14582915
E. micrantha	MI1*	0.695664	0.00228215	0.00252755	0.00461338	0.262202	0.0054968	0.000613482	0.0319011	0.00866236	0.0139628	0.033717	0.000858875	0.0117052	0.0143555	0.00758264	0.0239013	0.00336188	0.0256435	E023, FIA111	S of airstrip, Fair Isle, Shetland, UK	2x150	Illumina HiSeq X	SAMN14582920
E. micrantha	MI2	0.673177	0.00211355	0.00245366	0.00412992	0.249666	0.006535	0.000437286	0.0298083	0.00845419	0.0117581	0.0304643	0.000607342	0.0108107	0.013483	0.00855137	0.0176858	0.00196779	0.0235406	E022, FIH089	Fair Isle, Shetland, UK	2x150	Illumina HiSeq X	SAMN14582927
E. micrantha	MI3*	0.692198	0.00329489	0.00307359	0.00425385	0.260174	0.00698321	0.000836018	0.0348914	0.00981091	0.0137205	0.0330227	0.00059013	0.0118518	0.0149254	0.00944208	0.0173105	0.00290147	0.0214168	E035, FIA107	Vaasetter, Fair Isle, Shetland, UK	2x150	Illumina HiSeq X	SAMN14582928
E. micrantha	MI4	0.679873	0.00242558	0.00328311	0.00193556	0.26603	0.00749724	0.000808526	0.0344481	0.0104373	0.014921	0.0337621	0.00093103	0.0113684	0.0137939	0.0114419	0.0225407	0.00330761	0.0175916	E003, 2014/104 (TWY5)	Allerdale, Cumbria, England, UK	2x125	Illumina HiSeq 2500	SRR13155201
E. micrantha	MI5	0.694512	0.00252992	0.00192177	0.000729785	0.271431	0.00666537	0.000583828	0.035127	0.0101927	0.0114333	0.032962	0.000778437	0.0118225	0.0149606	0.00720054	0.0183419	0.00289481	0.0256641	E006, STC5 (TWY2)	Malwood near Stony Cross, New Forest National Park, Hampshire, UK	2x125	Illumina HiSeq 2500	SRR13155200
E. nemorosa	NE	0.723882	0.00277207	0.00316808	0.00299483	0.291092	0.0057174	0.000643517	0.0417296	0.011014	0.0167562	0.0354429	0.00128703	0.0162117	0.0162612	0.0118061	0.0252209	0.00388585	0.0212608	E016, HCB1	Dartmoor, Devon, UK	2x125	Illumina HiSeq 2500	SRR13155205
E. fharaidensis	FH	0.683823	0.00309526	0.00299294	0.000972066	0.265272	0.00552543	0.00179065	0.0418756	0.011588	0.0183158	0.0417477	0.00207204	0.0165507	0.0160647	0.0233552	0.0150926	0.00355571	0.012688	E017, AT1560	South West Fetlar, Shetland, UK	2x125	Illumina HiSeq 2500	SRR13155206
E. ostendeldii	OS	0.65677	0.00259165	0.00234003	0.00100647	0.248975	0.00495685	0.000830335	0.0381451	0.011046	0.0197267	0.0371135	0.00168583	0.0153738	0.0144931	0.0173615	0.01867	0.00324585	0.0157512	E019, AT1514	North East Unst, Shetland, UK	2x125	Illumina HiSeq 2500	SRR13155196
E. tetraquetra	TE	0.678714	0.00220402	0.00250457	0.0031808	0.275327	0.00651188	0.00100183	0.033962	0.00818995	0.0178826	0.0326346	0.00135247	0.0133494	0.0142009	0.0162296	0.0221404	0.00313071	0.0184837	E020, KAV	Knavock, Cornwall, UK	2x125	Illumina HiSeq 2500	SRR13155197
hybrid	X1	0.703836	0.00233278	0.00294667	0.00319222	0.278804	0.00667911	0.000270111	0.0381593	0.0110746	0.0178519	0.0335674	0.000810333	0.0125724	0.0154945	0.0105834	0.0282634	0.00262744	0.0194725	E034, X1	Fair Isle, Shetland, UK	2x150	Illumina HiSeq X	SAMN14582926
hybrid	X2	0.690101	0.0029087	0.0023664	0.0031552	0.268192	0.00813449	0.000764149	0.0386265	0.0105009	0.0142477	0.0344853	0.000961349	0.0121771	0.0157267	0.011832	0.0233928	0.00248965	0.0194488	E039, X2	North light, Fair Isle, Shetland, UK	2x150	Illumina HiSeq X	SAMN14582931
* indicates that there were flow cytometry data available for the population
